# A high content imaging assay for identification of specific inhibitors of native *Plasmodium* liver stage protein synthesis

**DOI:** 10.1101/2024.05.29.596519

**Authors:** James L. McLellan, Beatriz Morales-Hernandez, Sarah Saeger, Kirsten K. Hanson

## Abstract

*Plasmodium* parasite resistance to antimalarial drugs is a serious threat to public health in malaria-endemic areas. Compounds that target core cellular processes like translation are highly desirable, as they should be multistage actives, capable of killing parasites in the liver and blood, regardless of molecular target or mechanism. Assays that can identify these compounds are thus needed. Recently, specific quantification of native *Plasmodium berghei* liver stage protein synthesis as well as that of the hepatoma cells supporting parasite growth, was achieved via automated confocal feedback microscopy of the o-propargyl puromycin (OPP)-labeled nascent proteome, but this imaging modality is limited in throughput. Here, we developed and validated a miniaturized high content imaging (HCI) version of the OPP assay that increases throughput, before deploying this approach to screen the Pathogen Box. We identified only two hits, both of which are parasite-specific quinoline-4-carboxamides, and analogues of the clinical candidate and known inhibitor of blood and liver stage protein synthesis, DDD107498/cabamiquine. We further show that these compounds have strikingly distinct relationships between their antiplasmodial and translation inhibition efficacies. These results demonstrate the utility and reliability of the *P. berghei* liver stage OPP HCI assay for specific, single-well quantification of *Plasmodium* and human protein synthesis in the native cellular context, allowing identification of selective *Plasmodium* translation inhibitors with the highest potential for multistage activity.
