## Supplementary Figures and Tables for "A high content imaging assay for identification of specific inhibitors of native *Plasmodium* liver stage protein synthesis": McLellan et al 2024 TableS1.xlsx

### Sheet: 20240529_OPPHCI_TableS1
	PbLS translation inhibition		HepG2 translation inhibition
	ACFM EC50 (mean ± stdev)	HCI EC50 (mean ± stdev)	ACFM EC50 (mean ± stdev)	HCI EC50 (mean ± stdev)	Experiments
anisomycin	97.9 ± 0.6	90.3 ± 8.5	89.7 ± 6.8	63.2 ± 11.9	2
bortezomib	270.2 ± 10.7	502.9 ± 374.6	20.7 ± 14.7	21.1 ± 15.1	2
bruceantin	1.5 ± 1.1	2.6 ± 3.6	5.1 ± 3.6	4.5 ± 3.7	4
cycloheximide	878.5 ± 234.1	654.2 ± 83.1	1088.3 ± 718.0	743.7 ± 317.1	2
DDD107498	14.7 ± 1.0	14.9 ± 6.5	na	na	2
emetine	543.2 ± 389.9	221.8 ± 124.9	71.8 ± 23.4	74.4 ± 17.9	2
KAF156	204.5 ± 111.6	429.9 ± 367.5	na	na	3
lactimidomycin	21.6 ± 0.1	9.9 ± 1.6	14.0 ± 1.6	8.2 ± 2.8	2
MMV019266	307.4 ± 56.0	390.6 ± 65.9	na	na	2
Table S1. Comparison of potency determination between ACFM and HCI assays in EEFs. Concentration response EC50 values for translation inhibition in EEFs and HepG2 assessed by HCI, normalized to DMSO controls following acute 4 h treatment with translation inhibitors listed (shown as boxplots in Figure 2C and S1B) compared to ACFM images of the same wells (McLellan et al., 2023). Mean EC50s and sta…
