## Supplementary Figures and Tables for "A high content imaging assay for identification of specific inhibitors of native *Plasmodium* liver stage protein synthesis": McLellan et al 2024 TableS2.xlsx

### Sheet: 20240227_MeansStdDevsForPathoge
compound	concentration (mM)	OPP in EEF		OPP in HepG2		OPP in EEF, % of control		OPP in HepG2, % of control
		mean	std. dev.	mean	std. dev.	mean	std. dev.	mean	std. dev.
DMSO control	0	0.249415	0.0502409	0.0836203	0.0180322	100	12.5762	100	14.7307
DDD107498 positive control	1	0.071176	0.0148504	0.076321	0.0158896	28.8278	4.91235	91.8534	12.3588
anisomycin positive control	10	0.0261654	0.00481299	0.016504	0.00281624	10.6366	1.82328	20.0748	3.55074
MMV000011	5	0.219468	0.00436447	0.0724333	0.00125849	101.714	12.9355	98.7966	6.67508
MMV000016	5	0.236591	0.00496528	0.0833626	1.61309e-05	109.409	9.46771	113.654	5.6856
MMV000023	5	0.218669	0.0242453	0.0676235	0.00428188	100.632	0.349551	92.0493	1.20781
MMV000062	5	0.190763	0.0286508	0.0630313	0.0098439	87.6035	3.77699	85.5981	9.10532
MMV000063	5	0.202642	0.00205047	0.0575098	0.00739275	93.7646	9.12877	78.6603	14.0166
MMV000858	5	0.182574	0.00841779	0.0682305	0.00288676	84.734	12.9771	93.1223	8.60726
MMV000907	5	0.212586	0.0421489	0.0761174	0.010799	96.3056	2.96686	93.8908	7.65467
MMV001059	5	0.244259	0.00962945	0.0821939	0.00467917	100.828	5.51814	103.449	4.56138
MMV001493	5	0.190437	0.0219675	0.0586328	0.0033161	87.6191	0.699033	79.8247	0.506656
MMV001499	5	0.294626	0.0703757	0.0975171	0.0223137	96.0181	13.415	92.2763	12.3184
MMV001561	5	0.337833	0.0103101	0.123258	0.00522867	111.613	14.6381	117.697	6.41373
MMV001625	5	0.175564	0.0306446	0.0617852	8.01689e-06	80.5176	5.45592	84.2359	4.21932
MMV002529	5	0.191182	0.0126215	0.0545586	0.00221436	88.196	3.66484	74.3078	0.716471
MMV002816	5	0.31122	0.0245689	0.0996016	0.00988104	102.254	2.24729	94.8467	0.229063
MMV002817	5	0.197903	0.0096042	0.0636146	0.00727454	91.3829	5.396	86.4813	5.56239
MMV003152	5	0.212311	0.00668061	0.0654424	0.00244569	98.1261	7.46608	89.306	7.81503
MMV003270	5	0.19766	0.0140899	0.0686268	0.0019684	91.1587	3.30718	93.4964	2.01501
MMV004168	5	0.276765	0.00575797	0.0765851	0.0240436	91.2009	7.30644	72.1673	15.9125
MMV006239	5	0.198537	0.00157722	0.0771753	2.90131e-06	91.9545	10.6041	105.219	5.28001
MMV006372	5	0.166299	0.00352413	0.0535026	0.00198254	76.9025	6.63906	72.876	0.960232
MMV006741	5	0.22025	0.00585026	0.066952	0.00161412	102.113	13.6622	91.3357	6.78465
MMV006833	5	0.249027	0.05329	0.078084	0.01541	101.951	12.3526	97.5783	9.5068
MMV006901	5	0.210978	0.020501	0.0805159	0.00652279	97.1649	1.00142	109.55	3.38029
MMV007133	5	0.270962	0.000100594	0.0779205	0.00631188	112.06	10.5807	97.9513	1.95632
MMV007471	5	0.204597	0.0246681	0.0680396	0.00326841	85.0923	18.1595	86.0893	12.7904
MMV007625	5	0.24566	0.00218621	0.0751305	0.00750378	101.552	8.65085	94.3537	0.0965552
MMV007638	5	0.178846	0.00355631	0.0596599	0.000646082	82.8874	10.541	81.3607	4.96559
MMV007803	5	0.262253	0.0554486	0.0840072	0.0111794	107.379	12.7308	105.324	3.41238
MMV007920	5	0.279904	0.0501904	0.0836529	0.0129199	91.4973	7.24614	79.4454	4.61405
MMV008439	5	0.2643	0.00661396	0.062861	0.00978683	103.128	6.29734	82.066	15.2807
MMV009054	5	0.220962	0.0189438	0.080945	0.00164557	101.826	2.21894	110.414	7.7856
MMV009135	5	0.256802	0.0414429	0.0742764	0.0111791	105.397	7.15069	93.0416	4.6513
MMV010545	5	0.320001	0.0459313	0.102965	0.000830035	104.795	4.50743	98.561	10.3314
MMV010576	5	0.194633	0.0173309	0.06867	0.00239813	80.829	14.7376	86.5243	5.71828
MMV010764	5	0.21827	0.0493142	0.0769091	0.000610872	98.6469	5.828	95.3006	6.53985
MMV011229	5	0.246155	0.0381589	0.0936216	0.0189425	80.5647	4.39985	88.705	9.45348
MMV011511	5	0.212226	0.00898202	0.0744878	0.0100225	87.9423	11.9691	93.3821	3.16453
MMV011691	5	0.251801	0.0285651	0.0778953	0.00218502	103.579	2.01949	98.1822	7.16212
MMV011765	5	0.247377	0.0595211	0.0787666	0.0085061	101.147	14.9937	98.8795	0.705536
MMV011903	5	0.18522	0.00788307	0.0555732	0.00173819	85.9461	12.8612	75.8264	6.17473
MMV012074	5	0.191927	0.00937259	0.0587641	0.00410162	88.622	5.20603	80.2576	9.61543
MMV016136	5	0.182493	0.0347332	0.0579704	0.00288931	85.351	25.1561	79.1341	7.90827
MMV016838	5	0.309785	0.0589184	0.112263	0.00165669	101.209	9.13133	107.343	8.8132
MMV019087	5	0.200069	0.0101417	0.0630047	0.00078628	92.3724	5.25492	85.8719	3.24176
MMV019189	5	0.218228	0.0121748	0.0682551	0.00698413	101.334	16.4897	93.2961	14.1952
MMV019234	5	0.201064	0.00398326	0.0624162	0.000720672	92.9859	8.15546	85.1211	5.256
MMV019551	5	0.379587	0.0696989	0.129495	0.023178	126.374	35.6176	124.981	34.1725
MMV019721	5	0.203924	0.0135309	0.060005	0.00742879	94.0728	3.87753	81.5548	6.01983
MMV019742	5	0.221036	0.000891041	0.0698798	0.00239847	102.353	11.4054	95.3542	8.05446
MMV019790	5	0.235385	0.0167463	0.0640734	0.00689636	97.0197	2.22975	80.4359	0.544883
MMV019807	5	0.191569	0.0105796	0.0614889	0.00297152	88.9523	14.4253	83.9339	8.26124
MMV019838	5	0.210753	0.00787218	0.0624332	0.00113641	97.3748	6.83691	85.0807	2.72527
MMV019993	5	0.265321	0.0651486	0.0770566	0.0178314	86.4382	12.6654	72.9062	9.92464
MMV020081	5	0.238904	0.0228882	0.0776497	0.00367947	98.3558	0.173402	97.7771	5.24452
MMV020120	5	0.175172	0.00146644	0.0537673	0.00614054	81.1344	9.39078	73.515	12.0531
MMV020136	5	0.188106	0.0170958	0.0612334	0.00271583	87.511	17.2698	83.3909	0.489779
MMV020152	5	0.188	0.0113455	0.0635639	0.000551478	86.7548	4.09731	86.6423	3.60016
MMV020165	5	0.305112	0.0681189	0.0877705	0.0176806	99.5147	12.3217	83.1648	8.78797
MMV020289	5	0.360924	0.0989086	0.131478	0.0291248	120.703	44.6322	127.155	40.0465
MMV020291	5	0.256286	0.0148739	0.0829143	0.0174534	105.7	3.81704	103.545	11.4708
MMV020320	5	0.19481	0.00374595	0.0632849	0.00103561	90.283	11.4228	86.2454	2.92101
MMV020321	5	0.202223	0.00141288	0.0648415	0.00176649	93.6566	10.7113	88.3426	2.03113
MMV020388	5	0.243603	0.0200722	0.0650337	0.00452235	94.8178	0.34491	84.6072	3.26762
MMV020391	5	0.222385	0.0169027	0.0817086	0.00512815	102.536	3.23464	111.224	1.39722
MMV020512	5	0.19428	0.00876042	0.0548214	0.0039976	90.1622	13.7179	74.8788	9.20367
MMV020517	5	0.197286	0.00337017	0.0539611	0.001841	91.2521	8.25142	73.6321	6.20453
MMV020520	5	0.19219	0.0183293	0.065287	0.00252129	88.5211	1.07249	89.0967	7.90746
MMV020537	5	0.195322	0.0212036	0.0628588	0.00427631	89.8997	0.102451	85.8463	10.134
MMV020591	5	0.16866	0.00984504	0.0519257	0.00866592	78.3281	12.9459	71.0907	15.3701
MMV020623	5	0.190631	0.0145793	0.0544647	0.0045358	88.6175	16.2304	74.4109	9.91302
MMV020670	5	0.233451	0.00429264	0.069297	0.0106788	96.462	7.30484	86.7884	4.65392
MMV020710	5	0.187545	0.0202003	0.0612281	0.00294262	86.3242	0.0247242	83.376	0.18023
MMV020982	5	0.203466	0.0391301	0.0560898	0.00313197	93.2243	7.99671	76.364	0.429734
MMV021013	5	0.393389	0.0201569	0.118302	0.00615363	129.433	6.43584	113.483	16.846
MMV021057	5	0.180771	0.00184153	0.0626499	0.00304971	83.6445	8.1378	85.5195	8.44734
MMV021375	5	0.253416	0.0329217	0.0691934	0.000954149	98.4351	4.34454	90.1351	4.03257
MMV021660	5	0.28684	0.0226152	0.0849114	0.0086619	112.424	18.4721	110.412	7.8574
MMV022029	5	0.252467	0.0169199	0.0741083	0.0079087	104.081	2.82239	93.0378	0.544713
MMV022236	5	0.241921	0.00473213	0.0679354	0.00694831	94.5776	9.97736	88.6177	11.7885
MMV022478	5	0.300947	0.00167223	0.0816219	0.00282636	124.492	12.3969	103.205	13.9622
MMV023183	5	0.285027	0.00903242	0.0851129	0.00518015	94.1724	12.4602	81.2008	2.92699
MMV023227	5	0.325035	0.063999	0.0947068	0.0145756	106.155	10.3	89.9457	5.1745
MMV023233	5	0.259611	0.0312706	0.073829	0.0075327	106.756	2.83462	92.7091	0.105704
MMV023370	5	0.262459	0.0284418	0.0816766	0.0059661	102.043	2.29079	106.253	4.47687
MMV023388	5	0.257873	0.0341473	0.072253	0.0120189	105.981	4.0919	90.4343	5.96895
MMV023860	5	0.253217	0.0421779	0.0709069	0.00573447	103.9	7.59412	89.1353	1.79194
MMV023949	5	0.244327	0.041452	0.0656988	0.00820412	100.237	7.63971	82.4043	1.98857
MMV023953	5	0.183875	0.00534265	0.0646992	0.00349322	76.147	9.36134	81.4425	3.83034
MMV023969	5	0.274877	0.0479596	0.0732816	0.00518474	106.565	9.49749	95.3357	3.79774
MMV023985	5	0.281016	0.0406742	0.0664406	0.0124229	115.425	5.89099	83.072	7.2191
MMV024035	5	0.245023	0.00348983	0.0677646	0.00772776	101.399	10.9734	85.0421	1.12422
MMV024101	5	0.256046	0.0147051	0.0738193	0.00167863	105.604	3.8775	93.2835	11.5198
MMV024114	5	0.227258	0.0160205	0.0676623	0.00120479	93.6726	2.21381	85.3283	7.09621
MMV024195	5	0.23919	0.0337495	0.066023	0.0110209	98.2626	4.65405	82.634	5.50265
MMV024311	5	0.301354	0.0512179	0.0939003	0.0204412	116.853	9.88054	121.881	22.8361
MMV024397	5	0.182387	0.00338305	0.0634385	0.00161107	84.3542	7.50449	86.4351	2.14696
MMV024406	5	0.225749	0.0171597	0.0681171	0.00402674	93.0268	1.68401	85.7226	3.59219
MMV024443	5	0.261027	0.0350199	0.0742815	0.00290575	107.269	4.33007	93.5749	5.79217
MMV024829	5	0.240763	0.0403417	0.0706174	0.0144611	98.7848	7.31916	88.2142	9.25987
MMV024937	5	0.266568	0.0489408	0.0788703	0.00261254	109.29	9.87165	99.3857	6.74668
MMV026020	5	0.226532	0.00660054	0.0859614	0.000979211	104.106	14.4892	106.529	7.67683
MMV026313	5	0.348804	0.0106259	0.104485	0.0119764	115.237	15.1072	100.531	21.1377
MMV026356	5	0.220856	0.0224469	0.0675075	0.0073399	91.7732	17.8733	84.7422	0.667396
MMV026468	5	0.215795	0.00830202	0.0803194	0.0173763	89.0824	4.96001	100.275	11.7039
MMV026490	5	0.241833	0.0139367	0.0728529	0.00511806	99.741	3.64249	91.6308	2.81781
MMV026550	5	0.204151	0	0.0570696	0	90.0431	0	77.1738	0
MMV028694	5	0.284647	0.0103744	0.0897649	0.00994046	94.0695	12.8902	86.3524	17.8261
MMV030734	5	0.334759	0.0282245	0.110568	0.00124523	109.958	1.82441	105.855	11.4329
MMV031011	5	0.223788	0.0117506	0.0684597	0.0113746	92.3207	3.84468	85.6872	5.63884
MMV032967	5	0.213237	0.00982023	0.0677228	0.00410209	87.9948	4.23263	85.2201	3.44687
MMV032995	5	0.236744	0.040307	0.069543	0.00846355	97.1234	7.46113	87.24	1.82646
MMV045105	5	0.210757	0.0148636	0.0662901	0.00638331	86.8712	2.05046	83.2666	0.385011
MMV047015	5	0.281618	0.0568513	0.0860861	0.0196943	91.9521	9.38634	81.4599	10.8708
MMV053220	5	0.195904	0.0228225	0.0718466	0.00471757	89.3679	4.6457	88.8286	0.441874
MMV054312	5	0.243234	0.00101905	0.0677249	0.0156755	95.0281	8.57109	88.5193	23.1461
MMV062221	5	0.272657	0.0310166	0.0755038	0.000170683	105.983	2.95386	98.3379	3.26664
MMV063404	5	0.234339	0.0490265	0.0828852	0.0100218	106.061	4.45195	102.304	6.18288
MMV069458	5	0.242177	0.0129903	0.0853825	0.000634456	111.796	6.03025	116.386	4.98089
MMV084603	5	0.238274	0.0350622	0.0795167	0.0116975	108.414	2.28579	98.0682	8.51207
MMV084864	5	0.38559	0.0281386	0.108088	0.0151036	127.663	22.1077	104.124	24.4636
MMV085071	5	0.259463	0.0236772	0.0747995	0.00322803	106.842	0.299942	94.6194	13.6004
MMV085210	5	0.201659	0.00745176	0.0600505	0.00898954	93.1753	6.5793	82.1789	16.3676
MMV085230	5	0.259328	0.0295239	0.0797891	0.0108898	106.673	2.12326	100.018	3.58405
MMV085499	5	0.255361	0.0566033	0.0703468	0.0119438	104.506	13.4765	88.033	6.11697
MMV090930	5	0.237096	0.0425512	0.076482	0.00814856	107.582	1.25548	94.4422	4.34375
MMV099637	5	0.229422	0.0600979	0.0783964	0.0159977	103.367	9.93296	96.5186	13.9236
MMV1019989	5	0.277566	0.0483032	0.0823611	0.0157853	107.61	9.54136	106.947	17.2376
MMV102872	5	0.199302	0.0287126	0.0678299	0.0013421	90.7056	2.19516	83.9795	3.43774
MMV1028806	5	0.234555	0.0285364	0.0622129	0.0196061	106.953	5.00435	77.8086	28.9667
MMV1029203	5	0.242994	0.0260436	0.0680166	0.00858471	94.4796	2.00805	88.7564	13.923
MMV1030799	5	0.226395	0.0493741	0.0648026	0.00334071	87.6039	11.6791	84.3301	1.73799
MMV1037162	5	0.2887	0.0354694	0.0920654	0.00119078	112.175	4.15413	119.928	5.26296
MMV1088520	5	0.274684	0.0467267	0.078974	0.00254496	106.511	9.02237	102.803	0.130233
MMV1110498	5	0.203068	0.0398937	0.0781566	0.00773782	92.0078	2.66449	96.5322	3.70899
MMV1198433	5	0.284875	0.0442718	0.093561	0.0120906	110.533	7.72099	121.608	11.9741
MMV1236379	5	0.418082	0.0679365	0.110811	0.0283631	139.043	36.3166	107.344	37.4033
MMV146306	5	0.439253	0.0274644	0.139473	0.024665	145.354	23.6703	134.598	36.5197
MMV153413	5	0.329752	0.0236263	0.0910832	0.00402932	108.383	3.17467	87.3401	12.2921
MMV161996	5	0.349289	0.0273476	0.122839	0.00423936	115.675	20.6393	117.735	15.4345
MMV188296	5	0.243529	0.038794	0.0841154	0.00985676	110.691	0.973242	103.834	5.88595
MMV200748	5	0.276201	0.0475239	0.0972053	0.0246094	90.3205	6.48968	91.8717	14.5439
MMV202458	5	0.251401	0.0518493	0.0845106	0.0144141	113.812	4.4321	104.153	11.502
MMV202553	5	0.221641	0.0589804	0.0807083	0.00889736	99.826	10.0202	99.6497	4.9536
MMV228911	5	0.363636	0.0135063	0.10196	0.0173703	119.729	7.64005	96.7561	7.17683
MMV272144	5	0.369629	0.00175422	0.119803	0.0207501	121.901	11.716	113.673	8.75801
MMV392832	5	0.456835	0.0815873	0.138615	0.032674	152.053	42.1086	134.147	44.1036
MMV393144	5	0.287867	0.00943667	0.0846394	0.0326042	94.8021	6.46223	79.4777	23.3577
MMV393995	5	0.394401	0.0928516	0.137053	0.000453419	131.646	43.7477	131.119	12.2608
MMV407539	5	0.254909	0.0288929	0.0699347	0.000411975	104.858	2.03419	88.2471	8.38632
MMV407834	5	0.33597	0.0214473	0.0976339	0.00829917	110.47	4.10027	93.8058	16.9845
MMV461553	5	0.242853	0.0560935	0.0790763	0.0124027	109.71	7.04885	97.4962	9.41888
MMV495543	5	0.386657	0.0884616	0.110503	0.0177384	129.018	42.042	106.557	27.2085
MMV553002	5	0.210789	0.00702819	0.0731181	0.00151858	96.8364	13.0738	90.5241	3.61675
MMV560185	5	0.218898	0.0326255	0.0679329	0.00699553	100.53	4.21784	92.3783	4.88633
MMV595321	5	0.268028	0.0562391	0.0714985	0.0269597	105.641	30.974	93.6616	37.9946
MMV611037	5	0.278913	0.0588858	0.0876253	0.0162762	91.0259	10.1475	83.091	7.45765
MMV634140	5	0.0891893	0.0142197	0.104896	0.0156316	29.1845	1.72402	99.6468	5.24105
MMV637229	5	0.20926	0.0251845	0.065311	0.000135979	96.2532	1.25228	89.0478	4.65704
MMV637953	5	0.200067	0.0257151	0.0656478	0.00640986	91.9838	1.95516	89.2829	4.24432
MMV652003	5	0.174113	0.0106827	0.0582287	0.0011351	80.3421	3.71353	79.3485	2.43919
MMV658988	5	0.405011	0.026271	0.137763	0.0106228	134.038	22.1376	131.328	2.5959
MMV658993	5	0.269031	0.015583	0.0741558	0.000113165	110.957	4.01953	93.6085	9.58673
MMV659004	5	0.24505	0.0306674	0.0683919	0.00271715	100.746	3.15151	86.1529	5.28018
MMV659010	5	0.219148	0.00183076	0.0678439	0.00281414	90.5949	7.76667	85.4551	5.08798
MMV661713	5	0.19151	0	0.0650743	0	98.7063	0	84.0763	0
MMV663250	5	0.251583	0.0304537	0.0726264	0.00781385	103.452	2.80902	91.1733	0.61372
MMV667494	5	0.0856209	0.0254029	0.102238	0.0214044	27.8214	5.53172	96.8357	11.0111
MMV668727	5	0.236086	0.00922915	0.0809098	0.00490956	109.069	7.4686	110.478	12.2332
MMV671636	5	0.276034	0.04069	0.112292	0.00105508	90.3788	4.24095	107.496	11.4107
MMV675968	5	0.247235	0.00359233	0.071792	0.00209327	102.176	8.13061	90.751	11.785
MMV675969	5	0.29265	0.0246414	0.100679	0.011064	113.9	0.208179	130.899	10.35
MMV675993	5	0.264091	0.022659	0.0826036	0.00705048	102.777	0.0228803	107.439	5.85177
MMV675994	5	0.253671	0.0103421	0.0703511	0.00392711	98.9138	4.48392	91.5446	2.27799
MMV675995	5	0.240014	0.0195744	0.0748763	0.00479366	98.8789	1.24018	94.2054	3.48497
MMV675996	5	0.26193	0.0476538	0.0695583	0.00552687	107.396	9.51982	87.4462	1.88223
MMV675997	5	0.254	0.0565065	0.0606797	0.00651025	98.2668	13.5375	78.8966	6.03216
MMV675998	5	0.236959	0.0136702	0.0684459	0.00146708	97.7305	3.56311	86.4876	10.5685
MMV676008	5	0.241454	0.00338571	0.0706827	0.000792422	99.7893	7.99118	89.167	8.00136
MMV676048	5	0.21811	0.00809369	0.0681056	0.00237838	85.3332	10.4903	88.7472	5.84359
MMV676050	5	0.24887	0.0306773	0.0640376	0.0106755	102.325	3.00702	80.1501	5.31962
MMV676053	5	0.249333	0.0097704	0.0796563	0.00150248	97.229	4.56148	103.773	5.16857
MMV676057	5	0.259724	0.00591798	0.0742526	0.00157422	101.353	6.41546	96.7366	5.04413
MMV676063	5	0.251645	0.0311101	0.0740336	0.00711768	103.465	3.07806	92.9939	0.444218
MMV676064	5	0.211679	0.02163	0.0651613	0.0107212	87.121	0.711989	81.5655	5.2341
MMV676159	5	0.234839	0.025082	0.0753513	0.0272805	77.0494	0.462564	70.8368	19.1241
MMV676161	5	0.230315	0.109423	0.0853334	0.0372355	74.1544	28.4348	79.9272	27.7249
MMV676162	5	0.232707	0.0237427	0.0745183	0.0067539	95.7762	0.767803	93.6288	0.965113
MMV676182	5	0.235441	0.0295806	0.0699473	0.00284175	96.7933	3.0758	88.1083	5.321
MMV676186	5	0.253281	0.0350702	0.065901	0.00567967	104.064	4.65221	82.8202	1.2236
MMV676191	5	0.247572	0.00633288	0.0846999	0.00379039	96.599	5.84507	110.235	1.52138
MMV676204	5	0.243814	0.0403439	0.0706274	0.00600189	94.5597	7.56641	92.1046	10.6645
MMV676260	5	0.242156	0.034938	0.0703413	0.0124924	99.466	5.03024	87.9911	6.81009
MMV676269	5	0.241717	0.0561144	0.0815561	0.0163773	98.8727	13.805	101.899	10.2855
MMV676270	5	0.340373	0.023584	0.121963	0.00187291	112.671	19.1013	116.788	13.089
MMV676350	5	0.238109	0.0368276	0.0809744	0.00751926	108.27	1.45969	100.031	3.22635
MMV676358	5	0.287532	0.048647	0.103397	0.0201275	94.0394	6.48326	98.0042	9.68185
MMV676377	5	0.222553	0.04283	0.0758142	0.0111913	100.871	2.50931	93.5004	8.16337
MMV676379	5	0.216127	0.00929249	0.0724365	0.00336096	99.2083	12.4438	89.6105	1.28309
MMV676380	5	0.234368	0.021278	0.0753814	0.00737336	107.974	1.80499	102.52	4.89148
MMV676382	5	0.207745	0.0183571	0.0575488	0.00461384	95.7216	1.83319	78.3025	2.35017
MMV676383	5	0.242933	0.0506673	0.074827	0.00571841	109.957	4.54284	92.4832	1.45765
MMV676384	5	0.295437	0.105022	0.0918534	0.0251636	95.7096	24.8167	86.7251	15.5699
MMV676386	5	0.208022	0	0.0699226	0	103.622	0	98.7157	0
MMV676388	5	0.216501	0.0301548	0.0740783	0.0111272	98.5734	2.86172	91.3524	8.21449
MMV676389	5	0.200727	0.0544574	0.0705455	0.0132939	90.3659	9.55495	86.8944	11.1644
MMV676395	5	0.227201	0.057225	0.0759105	0.00939265	102.455	8.78134	93.6874	5.92795
MMV676398	5	0.34129	0	0.105917	0	104.554	0	94.4105	0
MMV676401	5	0.225269	0.00375805	0.072127	0.00377483	103.925	19.1636	89.4953	10.0999
MMV676406	5	0.250371	0.0352029	0.0756058	0.00579891	113.981	3.15702	93.445	1.4988
MMV676409	5	0.210902	0.0301823	0.073131	0.00304937	95.9928	2.41573	90.4825	1.72132
MMV676411	5	0.255382	0.0366953	0.0726238	0.00817959	104.902	5.24255	91.1468	1.0757
MMV676412	5	0.189445	0.0210708	0.0670486	0.00063212	86.4604	4.95289	83.0859	5.82472
MMV676431	5	0.233287	0.0248591	0.0801218	0.0107455	106.511	6.6003	98.8536	7.28726
MMV676439	5	0.22759	0.0195881	0.0746367	0.00407115	104.091	8.58776	92.3094	0.568732
MMV676442	5	0.199603	0.00572897	0.0587479	0.00350494	92.5512	12.5792	80.2152	8.80083
MMV676444	5	0.223371	0.041873	0.0763104	0.0103464	101.285	2.00517	94.1469	7.07936
MMV676445	5	0.22899	0.00528226	0.0747873	0.00895017	105.289	15.2867	92.3126	5.46424
MMV676449	5	0.221547	0.0129529	0.0675644	0.00738316	101.563	11.1769	83.4235	4.06609
MMV676461	5	0.234881	0.0295111	0.0751906	0.0105527	107.066	4.58055	92.7519	7.41916
MMV676468	5	0.226307	0.064738	0.0808303	0.0218785	73.5754	13.8277	76.3296	13.4476
MMV676470	5	0.228481	0.0712782	0.0864356	0.021775	74.1837	15.9128	81.6979	12.8294
MMV676472	5	0.283391	0.072253	0.086802	0.0141692	92.2808	14.408	82.4007	5.51774
MMV676474	5	0.249029	0.0320912	0.0699611	0.0122463	113.484	4.48677	86.2098	9.91049
MMV676476	5	0.226204	0.0367619	0.073977	0.00904765	102.788	0.568671	91.3051	5.64593
MMV676477	5	0.205529	0.0437611	0.0747306	0.00933011	92.9922	4.25564	92.228	5.9392
MMV676478	5	0.256621	0.0205133	0.0739918	0.0051317	99.8954	0.610053	96.2618	3.70003
MMV676480	5	0.182798	0.0115322	0.0531329	0.00396056	84.9154	14.4302	72.5754	9.03756
MMV676492	5	0.357441	0.0863119	0.108335	0.015699	119.345	40.3611	104.388	25.0563
MMV676501	5	0.196098	0.0512433	0.0723468	0.00497591	88.358	8.43247	89.4386	0.724302
MMV676509	5	0.230373	0.0235688	0.0807976	0.00491193	105.219	6.96925	99.9102	0.00960017
MMV676512	5	0.260353	0.0641709	0.0753822	0.0145008	117.459	9.4158	92.8409	12.2958
MMV676520	5	0.244223	0.00100998	0.0821649	0.0019167	112.472	18.4337	101.717	3.8038
MMV676524	5	0.317067	0.039121	0.105353	0.0221584	103.941	2.35851	99.7811	11.444
MMV676526	5	0.204144	0.0374901	0.0771829	0.00422361	92.5967	1.47385	95.458	0.571318
MMV676528	5	0.210543	0.00684665	0.0659142	0.00158389	97.6438	13.6407	89.9198	6.67238
MMV676536	5	0.214823	0.010274	0.0644077	0.00334687	99.1995	5.92737	87.9261	8.97283
MMV676539	5	0.224396	0.0491245	0.0779551	0.00999116	101.476	5.26653	96.1979	6.51565
MMV676554	5	0.228952	0.0422546	0.0765701	0.00489348	103.841	1.74912	94.6736	0.304629
MMV676555	5	0.209987	0.0431482	0.0715132	0.00554711	95.0694	3.62838	88.3844	1.49461
MMV676558	5	0.233796	0.0358625	0.0753731	0.00899257	106.32	1.57056	93.0366	5.47273
MMV676571	5	0.230429	0.0353733	0.0749434	0.00901906	104.788	1.53537	92.5033	5.53785
MMV676584	5	0.216642	0.0249563	0.0758948	0.00473847	98.8394	5.2675	93.843	0.16337
MMV676588	5	0.250966	0.0396645	0.0707896	0.0133719	114.083	1.14771	87.1938	11.2427
MMV676589	5	0.256851	0.0191754	0.0785517	0.0115928	117.587	11.0422	96.8766	8.45491
MMV676597	5	0.251413	0.0598065	0.0793917	0.00967862	113.51	8.09693	97.9893	6.02045
MMV676599	5	0.267389	0.0590941	0.0876739	0.0250917	87.2212	10.5994	82.7292	15.8883
MMV676600	5	0.210591	0.000340554	0.0633468	0.00364425	97.5044	10.6311	86.2405	0.631304
MMV676602	5	0.219309	0.00871828	0.08556	0.00409419	101.315	6.87075	116.79	11.4399
MMV676603	5	0.200701	0.0133373	0.0735993	0.0018753	91.9452	9.38672	91.1068	3.21102
MMV676604	5	0.167278	0.014651	0.0572491	0.00745381	77.0789	1.53641	77.7966	6.24263
MMV676605	5	0.206734	0.0307593	0.0607432	0.00351808	96.4747	24.522	82.936	8.95535
MMV676877	5	0.258442	0.042739	0.0794009	0.00495518	106.05	7.62293	99.9062	3.85731
MMV676881	5	0.246168	0.0297223	0.0796662	0.00104586	101.227	2.71717	100.49	8.82553
MMV687138	5	0.260484	0.035666	0.0795838	0.00635071	101.15	5.17901	103.52	5.06217
MMV687145	5	0.223691	0.0341795	0.0595019	0.0104074	86.803	5.83467	77.7037	15.9535
MMV687146	5	0.242435	0.00921731	0.0726149	0.00271894	94.5438	4.54574	94.5171	0.613228
MMV687170	5	0.257781	0.0194694	0.0738406	0.00263284	100.366	1.0568	96.1153	0.45167
MMV687172	5	0.276166	0.01906	0.0807914	0.00322472	107.554	1.83446	105.156	0.942253
MMV687180	5	0.265762	0.0313177	0.0778426	0.0110654	103.284	3.3032	101.157	11.2727
MMV687188	5	0.234845	0.0750937	0.0683996	0.00848817	90.4723	21.4416	88.911	8.2969
MMV687189	5	0.247069	0.0493469	0.0794459	0.00428311	95.6798	10.9738	103.382	2.37493
MMV687239	5	0.230431	0.0134702	0.0661884	0.00832519	89.7836	2.48116	86.3701	13.5113
MMV687243	5	0.254513	0.0224473	0.0697889	0.00652155	99.0395	0.216249	91.023	11.3074
MMV687246	5	0.238933	0.0281685	0.0731696	0.0107088	98.2648	2.35601	91.6745	4.19857
MMV687248	5	0.269865	0.0511371	0.0656511	0.00316508	104.554	10.907	85.4387	1.47505
MMV687251	5	0.249607	0.00109078	0.0626057	0.00580315	97.4818	7.96108	81.4193	5.0336
MMV687254	5	0.259567	0.00716561	0.0691122	0.000381245	101.271	5.92285	90.0178	3.28316
MMV687273	5	0.308484	0.0290666	0.0838868	0.00658416	120.01	0.988335	109.12	5.1927
MMV687696	5	0.249666	0.0346759	0.0690277	2.258e-05	96.9408	5.15577	89.9005	2.81263
MMV687699	5	0.228479	0.00375447	0.0675712	0.00547352	89.3103	9.14378	88.1135	9.85309
MMV687700	5	0.279457	0.0281901	0.10258	0.0116947	91.716	0.00373202	97.6128	1.68858
MMV687703	5	0.257151	0.0153765	0.0656773	0.00624032	100.705	14.6469	85.6624	10.7754
MMV687706	5	0.191511	0.0117644	0.0669746	0.00775051	79.4296	12.3141	84.0435	1.25354
MMV687729	5	0.33365	0.0210849	0.112568	0.00774138	109.711	4.14266	107.353	3.01932
MMV687730	5	0.232692	0.0236957	0.0645596	0.000391219	90.4949	1.43708	84.0731	2.09356
MMV687747	5	0.2432	0.00757358	0.0603583	0.008286	94.8705	5.21354	78.7763	13.2252
MMV687749	5	0.268979	0.0119811	0.0693491	0.00496457	104.866	4.3581	90.4188	9.26193
MMV687762	5	0.194387	0	0.0691011	0	100.189	0	89.2789	0
MMV687765	5	0.343478	0.0878166	0.09697	0.0285297	111.843	17.5433	91.465	18.3168
MMV687775	5	0.198434	0.0011547	0.0636423	0.00743898	91.8961	10.4034	87.0228	14.4995
MMV687776	5	0.177221	0.0153737	0.0574677	0.00402603	81.6645	1.69639	78.2119	1.55433
MMV687794	5	0.301729	0.0705657	0.103057	0.0185958	98.3582	13.2414	97.7492	8.24776
MMV687796	5	0.39446	0.0924853	0.141863	0.0113359	131.659	43.6289	136.268	23.987
MMV687798	5	0.290873	0.0167079	0.0906077	0.01329	95.6727	4.16365	86.083	4.32403
MMV687800	5	0.194815	0.00602219	0.0579484	0.0074688	90.0422	6.90074	79.2609	14.1503
MMV687801	5	0.220958	0.0027282	0.0869373	0.00657638	102.363	12.252	118.753	14.9184
MMV687803	5	0.230491	0.0480804	0.0857961	0.0105491	105.513	10.7963	116.611	8.5081
MMV687807	5	0.231129	0.0251045	0.0306268	0.000130775	89.8606	2.03993	39.885	1.06457
MMV687812	5	0.277883	0.0198161	0.070354	0.000597797	114.536	2.61319	88.8406	9.71427
MMV687813	5	0.29698	0.0186661	0.0992995	0.000372801	97.6546	3.72082	95.0325	9.55439
MMV688122	5	0.254403	0.0109991	0.0633079	0.00858939	99.5585	12.8447	82.6239	13.7392
MMV688124	5	0.233693	0.0500053	0.0658671	0.00491774	90.4438	11.6804	85.6847	3.74896
MMV688125	5	0.256737	0.0698717	0.0685492	0.00283232	99.1113	18.6662	89.2198	0.924813
MMV688178	5	0.201938	0.00375444	0.0692142	0.0171499	83.4401	6.30172	86.2718	12.8325
MMV688179	5	0.247509	0.00121561	0.0813451	4.5071e-05	96.6604	7.84184	105.941	3.22117
MMV688180	5	0.219292	0.0174871	0.0660348	0.00952182	90.35	1.29746	82.7445	3.60902
MMV688262	5	0.262571	0.0319375	0.0785307	0.00528172	102.028	3.65252	102.17	3.7124
MMV688270	5	0.266484	0.0510418	0.0831196	0.0146587	87.0564	7.97336	78.8545	6.32727
MMV688271	5	0.251812	0.0278734	0.0698257	0.00820569	103.597	1.73302	87.6132	1.46499
MMV688273	5	0.377339	0.0580165	0.130907	0.000389882	125.438	31.6891	125.241	11.7523
MMV688274	5	0.248215	0.0554439	0.0715987	0.0123159	101.573	13.2749	89.5894	6.42726
MMV688279	5	0.250741	0.00857583	0.069267	0.00349399	103.529	6.20597	87.208	4.41109
MMV688283	5	0.23045	0.00357656	0.0681025	0.00843948	90.0774	9.14053	88.8652	13.7373
MMV688313	5	0.302481	0.0408862	0.0976799	0.0134934	117.467	5.80697	126.944	13.635
MMV688327	5	0.211557	0.0122244	0.0520334	0.00559618	82.4321	2.33361	67.88	9.38634
MMV688330	5	0.417958	0.041587	0.155268	0.00236845	138.564	27.6206	148.678	16.648
MMV688345	5	0.286164	0.0706447	0.098664	0.0344688	93.2222	13.7852	92.8108	23.8428
MMV688350	5	0.241067	0.0448703	0.0771752	0.014145	109.321	2.01662	95.0755	11.7202
MMV688352	5	0.275068	0.0812551	0.0835883	0.0235979	89.3857	17.6543	78.889	14.8374
MMV688360	5	0.253358	0.0354535	0.0854223	0.0101971	115.348	3.2727	105.441	6.20932
MMV688361	5	0.20436	0.0506733	0.0651408	0.0046636	78.9747	12.927	84.7438	3.44726
MMV688362	5	0.211578	0.0242528	0.0684908	0.00149659	87.9715	18.2593	86.3555	6.83341
MMV688364	5	0.233789	0.0214825	0.0611716	0.00359965	96.2676	0.209004	76.9831	3.24675
MMV688371	5	0.254508	0.0204731	0.0702117	0.00436346	99.0705	0.554732	91.5301	8.51384
MMV688372	5	0.222026	0.0278453	0.0579783	0.00763933	91.2791	2.87994	72.6952	2.2589
MMV688407	5	0.247469	0.0523951	0.0706463	0.00570169	101.324	12.0431	88.8084	1.80012
MMV688410	5	0.262109	0.0540203	0.0700447	0.00517889	101.476	12.2939	91.1202	3.92063
MMV688411	5	0.291477	0.110524	0.0942652	0.0386123	94.3118	26.7634	88.4099	28.215
MMV688415	5	0.381741	0.034214	0.10658	0.000397067	125.356	1.41136	102	10.252
MMV688416	5	0.229362	0.0526674	0.0804495	0.00680906	103.627	6.51442	99.4076	2.386
MMV688417	5	0.255684	0.0316559	0.0785391	0.0172447	99.3423	3.77389	101.94	19.2924
MMV688466	5	0.250391	0.0421778	0.0663649	0.0075082	97.0977	8.0618	86.5835	12.4544
MMV688467	5	0.242287	0.0324603	0.0729669	0.0146164	99.5686	4.00042	91.1699	9.15673
MMV688469	5	0.216827	0.0183845	0.0684547	0.00521894	89.313	0.83044	86.7375	15.3053
MMV688470	5	0.252136	0.0238435	0.0787868	0.00218797	115.234	8.52685	97.5215	3.21374
MMV688471	5	0.248932	0.0495891	0.0783718	0.00751226	112.762	3.58185	96.8073	3.41338
MMV688472	5	0.230589	0.0489535	0.0805311	0.00849361	104.336	4.70855	99.4453	4.46675
MMV688474	5	0.231253	0.0268751	0.0689834	0.00475776	95.1138	2.11982	86.7696	2.77981
MMV688508	5	0.243836	0.0317395	0.0634043	0.00254484	94.7128	4.20468	82.525	0.75786
MMV688509	5	0.253048	0.0194268	0.0672924	0.00819081	98.518	0.914392	87.8052	13.3808
MMV688514	5	0.175538	0.0460206	0.0595725	0.0260514	82.6492	34.7851	74.7799	36.7528
MMV688543	5	0.33272	0.0110903	0.0979504	0.00430633	109.57	7.40865	93.9238	13.1932
MMV688547	5	0.247285	0.0242424	0.072361	0.00741557	96.186	1.16029	94.3909	12.5755
MMV688548	5	0.244154	0.0354743	0.0805332	0.00903203	111.107	2.5509	99.4277	5.1336
MMV688550	5	0.371909	0.0660256	0.125765	0.0225551	123.78	34.1504	121.384	33.231
MMV688552	5	0.3556	0.0133372	0.125124	0.00642151	117.08	7.42851	119.428	5.44523
MMV688553	5	0.195018	0.00535579	0.0694953	0.0103596	90.0504	17.5587	86.4827	18.0595
MMV688554	5	0.198309	0.0267594	0.0752194	0.00651662	90.3238	3.01816	92.9394	2.41698
MMV688555	5	0.220038	0.026382	0.0754647	0.00510343	100.349	4.87346	93.2964	0.647838
MMV688557	5	0.350413	0.0346811	0.119878	0.00794986	116.168	23.0958	114.338	3.49695
MMV688703	5	0.268374	0.0225326	0.0823097	0.00125614	104.452	0.21619	107.224	4.95473
MMV688704	5	0.206648	0.0501306	0.0803007	0.00613543	93.2613	7.10342	99.2486	1.56268
MMV688754	5	0.324919	0.00760956	0.109753	1.2603e-05	107.308	13.3177	105.018	10.1539
MMV688755	5	0.311159	0.0043571	0.104365	0.0138174	102.57	8.91257	99.2219	3.55445
MMV688756	5	0.231164	0.0312624	0.075661	0.00674162	105.286	3.4861	93.4779	2.66253
MMV688761	5	0.187695	0.00140955	0.0614557	0.00438684	86.8606	8.68212	83.6367	1.7732
MMV688762	5	0.208	0.0188555	0.0669929	0.00752955	95.8272	1.61511	91.0785	5.67877
MMV688763	5	0.191392	0.0235296	0.0584215	0.00671476	89.1924	20.4119	79.88	13.1547
MMV688766	5	0.326285	0.0306768	0.124357	0.00398671	107.122	0.733591	119.176	15.3333
MMV688768	5	0.216317	0.0135727	0.0746681	0.00144447	99.809	4.47451	101.751	3.14295
MMV688771	5	0.234112	0.0774838	0.0800749	0.00639262	75.9383	17.7725	76.324	1.30018
MMV688773	5	0.211706	0.015002	0.0717182	0.00491483	97.6386	3.58345	97.6103	1.7904
MMV688774	5	0.235312	0.0303922	0.0755416	0.0164882	108.185	2.36763	102.427	17.3075
MMV688775	5	0.296963	0	0.0998418	0	90.9748	0	88.9949	0
MMV688776	5	0.190349	0.028512	0.0739266	0.0104655	86.589	1.59479	91.1893	7.40622
MMV688793	5	0.238383	0.0336903	0.0789252	0.000361547	108.517	2.92621	97.7888	6.38257
MMV688795	5	0.275514	0.0462143	0.0952128	0.00350333	90.1154	6.08055	90.9426	5.46696
MMV688796	5	0.216251	0.0240161	0.0720116	0.0041669	98.6955	5.67036	89.3671	10.5769
MMV688797	5	0.208376	0.0258493	0.0763405	0.00609773	94.9969	4.21648	94.3439	1.81376
MMV688798	5	0.250196	0.000858115	0.0838007	0.00798165	115.23	18.9658	103.515	3.58666
MMV688844	5	0.295797	0.0139283	0.0956173	0.00848584	115.309	4.4986	124.359	7.19643
MMV688845	5	0.274783	0.0330683	0.0719277	0.00141983	106.779	3.68385	93.7056	4.74931
MMV688846	5	0.250147	0.0364086	0.0674155	0.00972279	97.0993	5.81646	87.9964	15.381
MMV688852	5	0.262449	0.000777144	0.0606174	0.0146105	102.503	8.5151	79.2413	21.4725
MMV688853	5	0.196303	0.026936	0.0630662	0.00501537	90.2109	2.70756	86.1543	11.1558
MMV688854	5	0.185161	0	0.0550486	0	79.2112	0	72.3866	0
MMV688888	5	0.219828	0.0447078	0.0774844	0.0149881	99.543	3.58527	95.4268	12.7414
MMV688889	5	0.182201	0.0441642	0.0743319	0.0117093	82.2295	6.24659	91.6447	8.91665
MMV688891	5	0.283491	0.0345659	0.0829371	0.0049992	110.155	3.97624	107.915	3.16678
MMV688921	5	0.273218	0.0235639	0.0815372	0.000317127	106.327	0.0238995	106.199	3.70063
MMV688934	5	0.217297	0.0382694	0.0707868	0.00878717	98.6262	0.815011	87.3628	5.56313
MMV688936	5	0.240165	0.022959	0.0754941	0.00687851	109.753	8.0079	93.2661	2.84465
MMV688938	5	0.264641	0.0945497	0.0853793	0.0281105	85.7248	22.3866	80.3938	18.9893
MMV688939	5	0.376552	0.0502159	0.133947	0.0124034	125.049	29.0897	128.743	24.2752
MMV688941	5	0.190222	0.0545472	0.0632842	0.0034096	79.7288	29.9571	80.096	12.363
MMV688942	5	0.218942	0.0183513	0.0734942	0.00382315	100.154	8.48829	91.1908	10.2625
MMV688943	5	0.214325	0.0331147	0.0702666	0.00307624	97.4563	1.32968	86.933	1.47265
MMV688955	5	0.288556	0.018172	0.0835039	0.0129164	113.02	16.7942	109.014	20.189
MMV688958	5	0.228325	0.0500696	0.0813701	0.0118044	103.25	5.39787	100.36	8.50515
MMV688978	5	0.41017	0.0534138	0.13886	0.0177167	136.192	31.2629	133.689	29.8143
MMV688980	5	0.245794	0.0140772	0.071199	0.000716038	101.376	3.73844	89.8235	8.16352
MMV688990	5	0.345955	0.0415215	0.124067	0.0097348	114.811	25.204	119.165	20.8066
MMV688991	5	0.240372	0.0280211	0.0695314	0.00638748	110.586	1.01824	94.5785	3.9479
MMV688994	5	0.229974	0.0288016	0.080899	0.00362665	105.753	1.89668	110.171	0.594446
MMV689000	5	0.263069	0.011326	0.0882791	0.0174947	86.5905	5.01415	83.6601	8.56303
MMV689028	5	0.257519	0.00353901	0.0700124	0.00941289	100.65	10.0354	91.3723	15.0821
MMV689029	5	0.25018	0.0750785	0.0691926	0.0018326	96.4629	20.9204	90.0779	0.403133
MMV689060	5	0.218089	0.0104298	0.0652481	0.0153822	85.364	11.4022	85.2877	22.6642
MMV689061	5	0.258792	0.0157813	0.0695511	0.00813572	100.823	2.5314	90.7457	13.4001
MMV689243	5	0.291011	0.0350479	0.0938068	0.0196774	95.4131	1.88162	88.8482	10.1395
MMV689244	5	0.271826	0.0632609	0.0868849	0.023397	88.6153	11.8264	82.0526	14.3398
MMV689437	5	0.281171	0.0191971	0.0842738	0.00387201	109.507	1.94907	109.678	1.64487
MMV689480	5	0.195055	0.0153655	0.0744443	0.00436948	89.9209	2.58709	101.645	11.0542
MMV689709	5	0.230694	0.0109374	0.0731303	0.0074313	89.929	3.47936	95.393	12.627
MMV689758	5	0.215612	0.037806	0.0746141	0.001358	97.8675	0.731974	92.4856	7.29284
MMV690027	5	0.213266	0.00531064	0.0602702	0.00750613	98.8661	13.065	82.4276	14.3602
MMV690028	5	0.253235	0.00893236	0.0753788	0.000215356	116.317	15.4813	93.39	5.9348
MMV690102	5	0.258547	0.00707779	0.0740897	0.000553075	101.111	11.4522	96.5039	3.70764
MMV690103	5	0.223923	0.0211799	0.0676057	0.00226768	87.112	0.749045	88.0939	5.67926
